# Cellular and molecular landscapes of human tendons across the lifespan revealed by spatial and single-cell transcriptomics

**DOI:** 10.1101/2025.06.19.660575

**Authors:** Alina Kurjan, Jolet Y. Mimpen, Lorenzo Ramos-Mucci, Ali C. Aksu, Christopher D. Buckley, Adam P. Cribbs, Mathew J. Baldwin, Sarah J. B. Snelling

## Abstract

Tendon injuries are common and often heal poorly. While developing tendons heal without scarring, this capacity declines with age, yet the underlying cellular transitions remain poorly defined. Here, we integrate histological, single-nucleus, single-cell, and spatial transcriptomic profiling of human Achilles and quadriceps tendons across embryonic, foetal, and adult stages, including ruptured adult tendons. We identify seven embryonic progenitor states that give rise to three distinct tendon-associated fibrillar, connective tissue, and chondrogenic lineages. These populations diversify during development and occupy distinct spatial niches, adopting specialised roles in matrix synthesis, tissue remodelling, and mechanical adaptation. While non-fibroblast populations remain transcriptionally stable with age, fibroblasts undergo marked reprogramming, shifting to homeostatic or injury-responsive states. In ruptured adult tendons, a subset of fibroblasts partially reactivates developmental programs but remains transcriptionally distinct from their regenerative counterparts. These findings define the cellular architecture of human tendon development and ageing and reveal lineage-specific targets for therapeutic repair.
