## Supplementary material for "Cellular and molecular landscapes of human tendons across the lifespan revealed by spatial and single-cell transcriptomics": Table S1: Table S1.xlsx

### Sheet: Table S1
Table S1. Sample metadata for single-cell (sc), single-nucleus (sn), and spatial RNA sequencing experiments.
“Full tendon” refers to regions containing the enthesis, the midbody, and the myotendinous junction with a small amount of connecting muscle. Kit refers to the relevant 10X Chemistry. W: weeks post-conception; Yr: age in years.
	Patient ID	Age	Sex	Tissue type	Microanatomy	Library Seq Batch	Kit	Seq Protocol	Seq Type
Embryonic (HDBR) – data provided by Teichmann group (B. Zhang et al., 2023)	BRC2078	5.1w	female	Hindlimb	Whole	Unknown	3' v2	Illumina-C HiSeq 4000 Paired end	scRNA-seq
	BRC2114	6.5w	male	Hindlimb	Thigh	Unknown
	BRC2131	7.1w	male	Hindlimb	Thigh	Unknown
					Thigh	Unknown
	BRC2092	7.2w	male	Hindlimb	Thigh	Unknown
					Thigh	Unknown
	BRC2091	8.0w	female	Hindlimb	Thigh	Unknown
	BRC2083	8.4w	female	Hindlimb	Thigh	Unknown
					Thigh	Unknown
	BRC2181	9.0w	male	Hindlimb	Thigh	Unknown
					Thigh	Unknown
	BRC2172	9.3w	female	Hindlimb	Thigh	Unknown
	BRC2173	9.3w	male	Hindlimb	Thigh	Unknown
	BRC2254	5.6w	male	Forelimb	Distal	Unknown	5' v1	Illumina-HTP NovaSeq 6000 Paired end
					Middle	Unknown
					Proximal	Unknown
				Hindlimb	Distal	Unknown
					Middle	Unknown
					Proximal	Unknown
	BRC2243	6.1w	male	Forelimb	Proximal	Unknown	3' v2
					Middle	Unknown
					Distal	Unknown
				Hindlimb	Proximal	Unknown
					Middle	Unknown
					Distal	Unknown
	BRC2245	6.1w	female	Hindlimb	Whole	Unknown	3' v1	spatial RNA-seq
					Whole	Unknown
	BRC2218	6.2w	female	Hindlimb	Whole	Unknown
	BRC2218+ BRC2217	6.2w	female+ male	Hindlimb	Whole	Unknown
	BRC2196	8w	male	Hindlimb	Distal	Unknown
					Middle	Unknown
					Proximal	Unknown
					Foot	Unknown
Foetal (HDBR) – data collected by the author	DEV15983	20w	male	Achilles tendon	Midbody	Apr-22	3' v3.1	Illumina-HTP NovaSeq 6000 Paired end	snRNA-seq
	DEV15984	20w	female	Achilles tendon	Midbody	Apr-22
				Quadriceps tendon	Midbody	Apr-22
	DEV15985	20w	male	Achilles tendon	Midbody	Dec-21
				Quadriceps tendon	Midbody	Dec-21
	DEV16127	17w	female	Achilles tendon	Full tendon	Jan-23
				Quadriceps tendon	Full tendon	Jan-23
	DEV16134	12w	male	Achilles tendon	Full tendon	Jan-23
				Quadriceps tendon	Full tendon	Jan-23
	DEV16135+ DEV16171	12w	male+ male	Achilles tendon	Full tendon	Jan-23
				Quadriceps tendon	Full tendon	Jan-23
	DEV16136	12w	female	Achilles tendon	Full tendon	Jan-23
				Quadriceps tendon	Full tendon	Jan-23
	DEV16569	17w	female	Achilles tendon	Full tendon	Jan-23
				Quadriceps tendon	Full tendon	Jan-23
	DEV16126	20w		Achilles tendon	Full tendon + muscle	Oct-22	3' v1	Illumina NextSeq500 Paired end	spatial RNA-seq
				Quadriceps tendon	Full tendon + muscle	Oct-22
				Quadriceps tendon	Full tendon + muscle	Oct-22
Adult (OMB) – data provided by the Tendon Seed Network (Baldwin et al., 2023, 2021)	OMB0785	74yr	male	Achilles tendon	Enthesis	Oct-21	3' v3.1	Illumina-HP NovaSeq 6000 Paired end	snRNA-seq
					Midbody	Oct-21
					MTJ	Oct-21
					Muscle	Oct-21
	OMB1556	51yr	male	Achilles tendon	Enthesis	Aug-22
					Midbody	Aug-22
					MTJ	Aug-22
					Muscle	Aug-23
	OMB1250	45yr	male	Achilles tendon	Enthesis	Oct-21
					Midbody	Oct-21
					MTJ	Oct-21
					muscle	Aug-23
	OMB1691	58yr	male	Achilles tendon	Enthesis	Aug-23
					Midbody	Aug-23
					MTJ	Aug-23
	OMB1687	76yr	female	Achilles tendon	Enthesis	Aug-23
					Midbody	Aug-23
					MTJ	Aug-23
	OMB1284	50yr	Male	Achilles tendon	Enthesis	Oct-21
	OMB0792	29yr	Male	Quadriceps tendon	Midbody (Healthy)	Oct-21
	OMB0778	67yr	Male	Quadriceps tendon	Midbody (Tear)	Oct-21
	OMB1266	25yr	male	Quadriceps tendon	Midbody (Healthy)	Oct-21
	OMB0793	69yr	Male	Quadriceps tendon	Midbody (Tear)	Oct-21
	OMB1248	44yr	Male	Quadriceps tendon	Midbody (Healthy)	Oct-21
	OMB0779	75yr	Male	Quadriceps tendon x2	Midbody (Tear) x2	Oct-21, Dec-21
