## Supplementary material for "Cellular and molecular landscapes of human tendons across the lifespan revealed by spatial and single-cell transcriptomics": Table S3: Table S3.xlsx

### Sheet: Venny Diagram Results
	Downregulated:								Upregulated:
	COL3A1hi vs COL6	COL3A1hi vs Chondrocytes	FBLNhi vs ABI3BP	ABCA10hi vs COL3	Common to all				COL3A1hi vs COL6	COL3A1hi vs Chondrocytes	FBLNhi vs ABI3BP	ABCA10hi vs COL3	Common to all
	cellular response to UV	cellular response to leukemia inhibitory factor	DNA-templated DNA replication	response to arsenic-containing substance	aerobic respiration				modulation of chemical synaptic transmission	centrosome duplication	regulation of sodium ion transmembrane transporter activity	regulation of cell-cell adhesion	regulation of small GTPase mediated signal transduction
	nucleolar large rRNA transcription by RNA polymerase I	response to leukemia inhibitory factor	DNA replication initiation	negative regulation of signal transduction by p53 class mediator	oxidative phosphorylation				regulation of trans-synaptic signaling	dephosphorylation	positive regulation of hydrolase activity	platelet activation	cell junction assembly
	regulation of protein dephosphorylation	regulation of alternative mRNA splicing, via spliceosome	negative regulation of cell migration	endoplasmic reticulum organization	cellular respiration				action potential	vascular associated smooth muscle cell migration	positive regulation of cellular catabolic process	regulation of p38MAPK cascade	renal system development
	positive regulation of cell cycle process	Wnt signaling pathway	negative regulation of cell motility	isoprenoid metabolic process	mitochondrion organization				positive regulation of protein localization	endosomal transport	microtubule-based movement	cyclic nucleotide biosynthetic process	cell-substrate adhesion
	regulation of protein neddylation	cell-cell signaling by wnt	DNA unwinding involved in DNA replication	monocarboxylic acid catabolic process	mitochondrial ATP synthesis coupled electron transport				negative regulation of cell development	regulation of smoothened signaling pathway	synaptic transmission, glutamatergic	extrinsic apoptotic signaling pathway	kidney development
	positive regulation of cell cycle	response to peptide hormone	positive regulation of release of cytochrome c from mitochondria	alcohol metabolic process	ATP synthesis coupled electron transport				myeloid leukocyte differentiation	proteasome-mediated ubiquitin-dependent protein catabolic process	regulation of presynaptic membrane potential	positive regulation of NF-kappaB transcription factor activity	axonogenesis
	positive regulation of nucleocytoplasmic transport	regulation of stem cell differentiation	regulation of cell cycle G2/M phase transition	glutathione metabolic process	energy derivation by oxidation of organic compounds				Rac protein signal transduction	regulation of vascular associated smooth muscle cell migration	cilium movement	peptidyl-tyrosine phosphorylation	cell-matrix adhesion
	protein-DNA complex disassembly	negative regulation of stem cell differentiation	2'-deoxyribonucleotide metabolic process	fatty acid oxidation	purine ribonucleoside triphosphate biosynthetic process				myeloid cell differentiation	regulation of dephosphorylation	regulation of sodium ion transmembrane transport	negative regulation of DNA-binding transcription factor activity	axon extension
	membrane fission	intracellular receptor signaling pathway	G2/M transition of mitotic cell cycle	regulation of DNA damage response, signal transduction by p53 class mediator	nucleoside triphosphate biosynthetic process				regulation of blood circulation	microtubule organizing center organization	motile cilium assembly	peptidyl-tyrosine modification	regulation of neuron projection development
	prostate gland development	circadian regulation of gene expression	positive regulation of ubiquitin-protein transferase activity	positive regulation of TOR signaling	purine nucleoside triphosphate biosynthetic process				kidney epithelium development	retrograde transport, endosome to Golgi	multicellular organism growth	peptidyl-threonine phosphorylation	regulation of cell projection assembly
	autophagosome assembly	connective tissue development	deoxyribose phosphate metabolic process		ribonucleoside triphosphate biosynthetic process				telencephalon development	proteasomal protein catabolic process	negative regulation of Wnt signaling pathway	regulation of autophagy	Wnt signaling pathway
	transport along microtubule	negative regulation of transport	deoxyribonucleotide metabolic process		proton motive force-driven ATP synthesis				regulation of synapse structure or activity	embryonic digit morphogenesis	lipid modification	establishment or maintenance of epithelial cell apical/basal polarity	ameboidal-type cell migration
	cellular response to light stimulus	ER-nucleus signaling pathway	negative regulation of locomotion		aerobic electron transport chain				negative regulation of cell migration	positive regulation of purine nucleotide catabolic process	axoneme assembly	Fc-epsilon receptor signaling pathway	cell-cell signaling by wnt
	regulation of mitotic spindle organization	positive regulation of cytokine production	signal transduction in response to DNA damage		respiratory electron transport chain				cardiocyte differentiation	positive regulation of nucleotide catabolic process	ligand-gated ion channel signaling pathway	regulation of cell shape	regulation of cell size
	lysosomal transport	regulation of hemopoiesis	regulation of ubiquitin-protein transferase activity		ATP biosynthetic process				pallium development	positive regulation of glycolytic process	neuromuscular process	epidermal growth factor receptor signaling pathway	positive regulation of cell projection organization
	regulation of spindle checkpoint	glycolytic process through fructose-6-phosphate	regulation of DNA-templated DNA replication		proton motive force-driven mitochondrial ATP synthesis				glycerophospholipid metabolic process	miRNA metabolic process	Fc receptor signaling pathway	kidney vasculature development	regulation of Wnt signaling pathway
	dicarboxylic acid metabolic process	glycolytic process through glucose-6-phosphate	cell cycle DNA replication		electron transport chain				epithelial tube morphogenesis	post-Golgi vesicle-mediated transport	germ cell development	renal system vasculature development	regulation of actin filament-based process
	regulation of dephosphorylation	response to steroid hormone	regulation of cyclin-dependent protein serine/threonine kinase activity		nucleoside phosphate biosynthetic process				negative regulation of cell motility	TOR signaling	microtubule-based transport	p38MAPK cascade	regulation of cell-substrate adhesion
	regulation of G1/S transition of mitotic cell cycle	integrated stress response signaling	pentose-phosphate shunt		nucleotide biosynthetic process				positive regulation of protein transport	positive regulation of cytoskeleton organization	regulation of cardiac muscle cell contraction	regulation of vascular permeability	regulation of epithelial cell migration
	organelle membrane fusion	biogenic amine biosynthetic process	regeneration		nucleoside triphosphate metabolic process				positive regulation of establishment of protein localization	protein dephosphorylation	response to metal ion	myoblast fusion	cell-substrate junction organization
	neuron intrinsic apoptotic signaling pathway in response to oxidative stress	cartilage development	ketone biosynthetic process		purine ribonucleotide biosynthetic process				negative regulation of osteoblast differentiation	centriole replication	negative regulation of microtubule polymerization or depolymerization	muscle adaptation	actin filament organization
	autophagosome organization	cellular response to steroid hormone stimulus	decidualization		ribose phosphate biosynthetic process				cardiac cell development	vacuolar transport	positive regulation of chondrocyte differentiation	regulation of body fluid levels	cell-substrate junction assembly
	organelle transport along microtubule	amine biosynthetic process	negative regulation of membrane permeability		purine nucleotide biosynthetic process				negative regulation of axonogenesis	non-membrane-bounded organelle assembly		coronary vasculature development	neuron projection guidance
	Arp2/3 complex-mediated actin nucleation	canonical Wnt signaling pathway	mitophagy		purine nucleoside triphosphate metabolic process				signal release	positive regulation of ATP metabolic process		cellular component assembly involved in morphogenesis	axon guidance
	regulation of spindle organization	NADH metabolic process	negative regulation of defense response		purine ribonucleoside triphosphate metabolic process				regulation of myeloid leukocyte differentiation	Golgi vesicle transport		coagulation	smooth muscle cell migration
	positive regulation of cell cycle phase transition	glycolytic process	negative regulation of cell cycle G2/M phase transition		ribonucleotide biosynthetic process				regulation of protein transport	response to transforming growth factor beta		lipid translocation	regulation of cell-matrix adhesion
	regulation of protein targeting	ribonucleoside diphosphate catabolic process	cellular metabolic compound salvage		protein folding				regulation of angiogenesis	centriole assembly		establishment or maintenance of apical/basal cell polarity	regulation of smooth muscle cell migration
	regulation of protein import into nucleus	regulation of oxidative stress-induced intrinsic apoptotic signaling pathway	regulation of nuclear-transcribed mRNA catabolic process, deadenylation-dependent decay		ribonucleoside triphosphate metabolic process				nerve development	cellular response to nutrient		establishment or maintenance of bipolar cell polarity	epithelial cell migration
	vesicle fusion	response to insulin	negative regulation of nucleotide metabolic process		purine-containing compound biosynthetic process				response to mechanical stimulus	positive regulation of purine nucleotide metabolic process		regulation of establishment or maintenance of cell polarity	epithelium migration
	positive regulation of DNA recombination	positive regulation of epithelial to mesenchymal transition	regulation of epithelial cell proliferation		ATP metabolic process				temperature homeostasis	positive regulation of nucleotide metabolic process		hemostasis	actomyosin structure organization
	alpha-amino acid biosynthetic process	inclusion body assembly	regulation of G2/M transition of mitotic cell cycle		ribosome biogenesis				bone development	appendage morphogenesis		blood vessel remodeling	tissue migration
	regulation of protein targeting to mitochondrion	response to nutrient levels	negative regulation of leukocyte migration		chaperone-mediated protein folding				regulation of cold-induced thermogenesis	limb morphogenesis		neuron recognition	focal adhesion assembly
	cellular modified amino acid biosynthetic process	response to metal ion	negative regulation of mitochondrial membrane permeability		mitochondrial electron transport, NADH to ubiquinone				regulation of muscle contraction	mitotic cell cycle phase transition		regulation of epithelial to mesenchymal transition	positive regulation of epithelial cell migration
	positive regulation of cellular response to transforming growth factor beta stimulus	nucleoside diphosphate catabolic process	ubiquinone metabolic process		ribose phosphate metabolic process				regulation of vasculature development	spindle organization		blood coagulation	regulation of organelle assembly
	positive regulation of transforming growth factor beta receptor signaling pathway	pyridine nucleotide catabolic process	negative regulation of proteolysis		translational initiation				negative regulation of supramolecular fiber organization	centrosome cycle		peptidyl-threonine modification	regulation of GTPase activity
	positive regulation of protein dephosphorylation	regulation of protein exit from endoplasmic reticulum	negative regulation of smooth muscle cell proliferation		purine ribonucleotide metabolic process				cold-induced thermogenesis	cellular response to transforming growth factor beta stimulus		regulation of platelet activation
	maturation of 5.8S rRNA	purine ribonucleoside diphosphate catabolic process	small molecule catabolic process		establishment of protein localization to mitochondrion				regulation of macrophage differentiation	establishment of protein localization to vacuole		regulation of platelet aggregation
	regulation of mitotic cell cycle spindle assembly checkpoint	purine nucleoside diphosphate catabolic process	response to superoxide		proteasomal protein catabolic process				positive regulation of cell development	response to insulin		regulation of phosphatidylinositol 3-kinase/protein kinase B signal transduction
	regulation of mitotic spindle checkpoint	regulation of nuclease activity	NADPH regeneration		protein targeting to mitochondrion				Ras protein signal transduction	positive regulation of supramolecular fiber organization		negative regulation of cellular catabolic process
	membrane fusion	cellular response to peptide	protein complex oligomerization		ribonucleotide metabolic process				cardiac muscle cell action potential	fibroblast migration		regulation of establishment of cell polarity
	proteinogenic amino acid biosynthetic process	platelet aggregation	postreplication repair		mitotic nuclear division				negative regulation of actin filament bundle assembly
	vesicle targeting	embryonic placenta development	negative regulation of fibroblast proliferation		regulation of amide metabolic process				positive regulation of angiogenesis
	establishment of vesicle localization	cellular response to peptide hormone stimulus	rRNA modification		protein localization to mitochondrion				striated muscle tissue development
	fibroblast apoptotic process	pyridine-containing compound catabolic process			regulation of translation				regulation of action potential
	cellular aldehyde metabolic process	cellular response to nutrient levels			regulation of protein stability				regulation of leukocyte differentiation
	pteridine-containing compound metabolic process	regulation of viral process			regulation of chromosome organization				regulation of neurogenesis
	positive regulation of mitotic cell cycle	regulation of Wnt signaling pathway			mitochondrial transport				synapse assembly
	proteoglycan metabolic process	NAD catabolic process			mitochondrial membrane organization				positive regulation of vasculature development
	protein sumoylation	fat cell differentiation			response to oxidative stress				renal tubule morphogenesis
	regulation of cellular senescence	positive regulation of protein-containing complex assembly			proteasome-mediated ubiquitin-dependent protein catabolic process				regulation of Rac protein signal transduction
	negative regulation of protein binding	response to epidermal growth factor			regulation of post-translational protein modification				regulation of myeloid cell differentiation
	regulation of protein polymerization	Golgi organization			regulation of protein modification by small protein conjugation or removal				regulation of postsynapse organization
	positive regulation of chromosome separation	ribonucleotide catabolic process			organelle disassembly				adaptive thermogenesis
	telomere maintenance in response to DNA damage	glial cell differentiation			U2-type prespliceosome assembly				chemical synaptic transmission, postsynaptic
	regulation of spindle assembly	myeloid cell differentiation			macroautophagy				phospholipid metabolic process
	regulation of purine nucleotide metabolic process	regulation of extracellular matrix organization			regulation of apoptotic signaling pathway				heart morphogenesis
		regulation of mRNA catabolic process			positive regulation of DNA metabolic process				cerebral cortex cell migration
		carbohydrate derivative catabolic process			RNA localization				cardiac muscle tissue development
		multi-multicellular organism process			cytoplasmic translational initiation				positive regulation of nervous system development
		cellular response to epidermal growth factor stimulus			response to endoplasmic reticulum stress				renal tubule development
		negative regulation of oxidative stress-induced intrinsic apoptotic signaling pathway			protein stabilization				positive regulation of protein localization to membrane
		NAD metabolic process			regulation of RNA splicing				phosphatidylinositol dephosphorylation
		erythrocyte homeostasis			establishment of organelle localization				protein kinase C-activating G protein-coupled receptor signaling pathway
		endothelial cell migration			response to topologically incorrect protein				regulation of cell junction assembly
		glycoprotein biosynthetic process			regulation of translational initiation				establishment of epithelial cell polarity
		positive regulation of extracellular matrix organization			positive regulation of translation				regulation of hemopoiesis
		regulation of canonical Wnt signaling pathway			Golgi vesicle transport				negative regulation of response to external stimulus
		negative regulation of steroid biosynthetic process			viral process				tissue remodeling
		regulation of translation in response to stress			positive regulation of amide metabolic process				negative regulation of stress fiber assembly
		female pregnancy			mitotic cell cycle phase transition				regulation of filopodium assembly
		regulation of cell-cell adhesion			cellular response to oxidative stress				telencephalon cell migration
		regulation of endocytosis			regulation of mitotic cell cycle				regulation of protein secretion
		regulation of epithelial to mesenchymal transition			response to unfolded protein				signal release from synapse
		RNA stabilization			intrinsic apoptotic signaling pathway				ossification
		negative regulation of establishment of protein localization			vacuole organization				neurotransmitter secretion
		maintenance of location in cell			DNA biosynthetic process				nephron epithelium development
		negative regulation of cell adhesion			endoplasmic reticulum to Golgi vesicle-mediated transport				nephron tubule development
		negative regulation of growth			cellular response to chemical stress				peptide transport
		multi-organism reproductive process			negative regulation of apoptotic signaling pathway				lung development
		symbiont entry into host cell			regulation of mRNA splicing, via spliceosome				cerebral cortex radially oriented cell migration
		biological process involved in interaction with symbiont			regulation of binding				positive regulation of protein secretion
		regulation of endothelial cell migration			regulation of generation of precursor metabolites and energy				negative regulation of neurogenesis
		cellular response to starvation			regulation of mRNA processing				regulation of actin filament organization
		positive regulation of osteoblast differentiation			regulation of protein catabolic process				basement membrane organization
		regulation of RNA stability			regulation of mRNA metabolic process				axon extension involved in axon guidance
		response to starvation			regulation of intrinsic apoptotic signaling pathway				neuron projection extension involved in neuron projection guidance
		myoblast differentiation			apoptotic mitochondrial changes				vasculogenesis
		chondrocyte differentiation			vesicle organization				positive regulation of canonical Wnt signaling pathway
		glucose catabolic process			negative regulation of protein modification process				heart process
		cholesterol biosynthetic process			proton transmembrane transport				regulation of nervous system process
		secondary alcohol biosynthetic process			autophagy of mitochondrion				respiratory tube development
		regulation of substrate adhesion-dependent cell spreading			stem cell population maintenance				forebrain cell migration
		vesicle-mediated transport between endosomal compartments			regulation of protein ubiquitination				negative chemotaxis
		gliogenesis			telomere maintenance				positive regulation of cell-matrix adhesion
		positive regulation of gliogenesis			viral gene expression				mesonephros development
		erythrocyte differentiation			maintenance of cell number				organic hydroxy compound transport
		homotypic cell-cell adhesion			negative regulation of intrinsic apoptotic signaling pathway				muscle tissue development
		regulation of gliogenesis			regulation of telomere maintenance				calcium-mediated signaling
		monosaccharide catabolic process			positive regulation of proteolysis				cranial nerve morphogenesis
		regulation of transcription by RNA polymerase I			establishment of RNA localization				regulation of chemotaxis
		wound healing			import into the mitochondrion				positive regulation of cell junction assembly
		negative regulation of cellular catabolic process			cellular response to topologically incorrect protein				excitatory postsynaptic potential
		regulation of innate immune response			nucleic acid transport				regulation of tissue remodeling
		vesicle cargo loading			RNA transport				neuromuscular junction development
		symbiont entry into host			'de novo' protein folding				regulation of transforming growth factor beta receptor signaling pathway
		negative regulation of extrinsic apoptotic signaling pathway			regulation of aerobic respiration				regulation of transmembrane receptor protein serine/threonine kinase signaling pathway
		regulation of lymphocyte differentiation			protein localization to nucleus				organ growth
		myeloid leukocyte cytokine production			regulation of DNA binding				dendritic spine development
		regulation of mRNA stability			regulation of protein-containing complex assembly				negative regulation of nervous system development
		rhythmic process			regulation of proteasomal protein catabolic process				negative regulation of cell growth
		positive regulation of lamellipodium assembly			protein-containing complex disassembly				modulation of excitatory postsynaptic potential
		endoplasmic reticulum calcium ion homeostasis			positive regulation of telomere maintenance				gliogenesis
		negative regulation of steroid metabolic process			positive regulation of DNA biosynthetic process				regulation of cell-substrate junction organization
		regulation of myeloid cell differentiation			vesicle budding from membrane				response to muscle stretch
		early endosome to late endosome transport			regulation of proteolysis involved in protein catabolic process				regulation of cellular response to transforming growth factor beta stimulus
		positive regulation of transcription by RNA polymerase I			response to heat				mitochondrial fission
		negative regulation of peptidase activity			'de novo' post-translational protein folding				nephron tubule morphogenesis
		negative regulation of translational initiation			lysosomal lumen acidification				kidney morphogenesis
		mRNA stabilization			protein refolding				endothelium development
		mesenchymal cell differentiation			biological process involved in symbiotic interaction				morphogenesis of an epithelial sheet
		regulation of leukocyte differentiation			regulation of DNA biosynthetic process				substrate adhesion-dependent cell spreading
		regulation of receptor-mediated endocytosis			telomere maintenance via telomere lengthening				positive regulation of axonogenesis
		myeloid cell homeostasis			RNA catabolic process				positive regulation of cytosolic calcium ion concentration
		substrate adhesion-dependent cell spreading			telomere organization				membrane repolarization
		aortic valve development			positive regulation of establishment of protein localization				neurotransmitter transport
		positive regulation of substrate adhesion-dependent cell spreading			protein transmembrane transport				cardiac muscle contraction
		skeletal muscle cell differentiation			chaperone cofactor-dependent protein refolding				regulation of cardiac muscle contraction by calcium ion signaling
		cellular response to glucose starvation			establishment of protein localization to chromosome				regulation of axon extension involved in axon guidance
		carbohydrate catabolic process			positive regulation of protein localization				mesonephric tubule development
		negative regulation of protein ubiquitination			nucleocytoplasmic transport				mesonephric epithelium development
		nitric oxide metabolic process			nuclear transport				nephron epithelium morphogenesis
		negative regulation of protein transport			translational elongation				regulation of release of sequestered calcium ion into cytosol
		hexose catabolic process			cellular response to reactive oxygen species				filopodium assembly
		regulation of erythrocyte differentiation			negative regulation of catalytic activity				regulation of protein localization to membrane
		striated muscle cell apoptotic process			viral life cycle				negative regulation of cellular response to growth factor stimulus
		cellular response to insulin stimulus			cellular response to unfolded protein				cardiac muscle cell contraction
		protein localization to cell periphery			telomere maintenance via telomerase				transmission of nerve impulse
		regulation of fat cell differentiation			maintenance of protein localization in organelle				positive regulation of secretion
		negative regulation of cell growth			negative regulation of mRNA splicing, via spliceosome				negative regulation of myeloid leukocyte differentiation
		plasma membrane organization			protein neddylation				organophosphate catabolic process
		ameboidal-type cell migration			mitochondrial electron transport, cytochrome c to oxygen				nephron morphogenesis
		reactive nitrogen species metabolic process			substantia nigra development				heart growth
		regulation of lymphocyte activation			RNA-templated DNA biosynthetic process				regulation of kinase activity
		skeletal muscle tissue development			endoplasmic reticulum unfolded protein response				positive regulation of hemopoiesis
		astrocyte differentiation			regulation of intracellular transport				positive regulation of leukocyte differentiation
		non-canonical NF-kappaB signal transduction			positive regulation of proteolysis involved in protein catabolic process				epithelial cell proliferation
		heart valve morphogenesis			lytic vacuole organization				macrophage differentiation
		negative regulation of endopeptidase activity			lysosome organization				ventricular septum development
		regulation of cytoplasmic pattern recognition receptor signaling pathway			viral translation				regulation of extracellular matrix assembly
		positive regulation of cell adhesion			transcription by RNA polymerase I				regulation of ERK1 and ERK2 cascade
		skeletal muscle organ development			negative regulation of phosphate metabolic process				negative regulation of transport
		regulation of tumor necrosis factor production			regulation of protein localization to nucleus				regulation of heart contraction
		tumor necrosis factor production			maintenance of protein location				exocytosis
		regulation of angiogenesis			negative regulation of phosphorus metabolic process				regulation of synaptic transmission, GABAergic
		aortic valve morphogenesis			positive regulation of post-translational protein modification				protein localization to cell periphery
		gastrulation			positive regulation of protein localization to nucleus				transmembrane receptor protein serine/threonine kinase signaling pathway
		positive regulation of glial cell differentiation			negative regulation of response to endoplasmic reticulum stress				cranial nerve development
		regulation of cell-substrate adhesion			response to reactive oxygen species				cerebral cortex radial glia-guided migration
		regulation of extrinsic apoptotic signaling pathway in absence of ligand			ERAD pathway				telencephalon glial cell migration
		negative regulation of RNA catabolic process			positive regulation of binding				peptide secretion
		regulation of ncRNA transcription			negative regulation of RNA splicing				regulation of osteoblast differentiation
		extracellular matrix assembly			peptidyl-proline modification				regulation of cardiac muscle contraction
		positive regulation of receptor-mediated endocytosis			regulation of stem cell population maintenance				cardiac muscle tissue growth
					mitochondrial transmembrane transport				detection of mechanical stimulus
					mRNA transport				regulation of epithelial cell proliferation
					negative regulation of mRNA processing				regulation of peptide hormone secretion
					membrane biogenesis				foam cell differentiation
					regulation of ATP-dependent activity				macrophage derived foam cell differentiation
					positive regulation of protein modification by small protein conjugation or removal				cardiac septum development
					vesicle coating				eye morphogenesis
					response to radiation				embryonic organ development
					maintenance of protein location in cell				chemotaxis
					cell growth				regulation of release of sequestered calcium ion into cytosol by sarcoplasmic reticulum
					regulation of intracellular protein transport				negative regulation of secretion
					nuclear-transcribed mRNA catabolic process				membrane invagination
					vacuolar acidification				taxis
					regulation of telomerase activity				regulation of protein kinase activity
					nuclear export				regulation of fibroblast migration
					regulation of supramolecular fiber organization				regulation of peptide secretion
					positive regulation of DNA binding
					vesicle targeting, to, from or within Golgi
					cellular response to heat
					regulation of DNA-templated transcription initiation
					regulation of response to endoplasmic reticulum stress
					retrograde vesicle-mediated transport, Golgi to endoplasmic reticulum
					alternative mRNA splicing, via spliceosome
					positive regulation of proteasomal protein catabolic process
					membrane assembly
					mRNA catabolic process
					regulation of mitochondrion organization
					positive regulation of protein catabolic process
					biological process involved in interaction with host
					regulation of mitotic spindle assembly
					cellular oxidant detoxification
					regulation of peptidase activity
					cellular response to toxic substance
					cytoplasmic translation
					cellular detoxification
					regulation of mitochondrial membrane permeability
					regulation of mitochondrial membrane potential
					protein localization to chromosome, telomeric region
					protein exit from endoplasmic reticulum
					regulation of telomere maintenance via telomere lengthening
					neuron apoptotic process
					mitochondrial outer membrane permeabilization
					regulation of proteasomal ubiquitin-dependent protein catabolic process
					chaperone-mediated protein complex assembly
					positive regulation of mitochondrial membrane permeability involved in apoptotic process
					regulation of kinase activity
					signal transduction by p53 class mediator
					positive regulation of mitochondrial membrane permeability
					regulation of protein kinase activity
					negative regulation of mRNA metabolic process
					collagen metabolic process
					in utero embryonic development
					regulation of cysteine-type endopeptidase activity involved in apoptotic process
					positive regulation of protein ubiquitination
					intrinsic apoptotic signaling pathway in response to oxidative stress
					negative regulation of post-translational protein modification
					nucleosome organization
					protein N-linked glycosylation via asparagine
					regulation of transforming growth factor beta receptor signaling pathway
					negative regulation of amide metabolic process
					endoplasmic reticulum to cytosol transport
					retrograde protein transport, ER to cytosol
					positive regulation of transferase activity
					negative regulation of protein phosphorylation
					positive regulation of membrane permeability
					negative regulation of phosphorylation
					regulation of cellular response to transforming growth factor beta stimulus
					positive regulation of ubiquitin-dependent protein catabolic process
					positive regulation of telomerase activity
					regulation of canonical NF-kappaB signal transduction
					response to oxygen levels
					cellular response to oxygen levels
					nicotinamide nucleotide metabolic process
					pyridine nucleotide metabolic process
					regulation of protein transport
					regulation of telomere maintenance via telomerase
					regulation of endopeptidase activity
					detoxification
					positive regulation of proteasomal ubiquitin-dependent protein catabolic process
					response to hydrogen peroxide
					response to hypoxia
					positive regulation of canonical NF-kappaB signal transduction
					regulation of nucleocytoplasmic transport
					canonical NF-kappaB signal transduction
					monosaccharide metabolic process
					protein N-linked glycosylation
					response to decreased oxygen levels
					cellular response to hypoxia
					cellular response to hydrogen peroxide
					positive regulation of peptidase activity
					negative regulation of translation
					negative regulation of protein localization
					cellular response to decreased oxygen levels
					cellular response to transforming growth factor beta stimulus
					response to transforming growth factor beta
					cell redox homeostasis
					positive regulation of cysteine-type endopeptidase activity involved in apoptotic process
					regulation of protein serine/threonine kinase activity
					regulation of cysteine-type endopeptidase activity
